# Evolutionary Insights Into Felidae Iris Color Through Ancestral State Reconstruction

**DOI:** 10.1101/2023.03.20.533527

**Authors:** Julius A. Tabin, Katherine A. Chiasson

## Abstract

There have been almost no studies with an evolutionary perspective on eye (iris) color, outside of humans and domesticated animals. Extant members of the family Felidae have a great interspecific and intraspecific diversity of eye colors, in stark contrast to their closest relatives, all of which have only brown eyes. This makes the felids a great model to investigate the evolution of eye color in natural populations. Through machine learning cluster image analysis of publicly available photographs of all felid species, as well as a number of subspecies, five felid eye colors were identified: brown, green, yellow, gray, and blue. Using phylogenetic comparative methods, the presence or absence of these colors was reconstructed on a phylogeny. Additionally, through a new color analysis method, the specific shades of the ancestors’ eyes were quantitatively reconstructed. The ancestral felid population was predicted to have brown-eyed individuals, as well as a novel evolution of gray-eyed individuals, the latter being a key innovation that allowed the rapid diversification of eye color seen in modern felids, including numerous gains and losses of different eye colors. It was also found that the gain of yellow eyes is highly associated with, and may be necessary for, the evolution of round pupils in felids, which may influence the shades present in the eyes in turn. Along with these important insights, the methods presented in this work are widely applicable and will facilitate future research into phylogenetic reconstruction of color beyond irises.
