## Supplemental Table 1 for "Evolutionary Insights Into Felidae Iris Color Through Ancestral State Reconstruction"

### Sheet: Supplementary Table 1
Test
LMM Satterthwaite's for PCs:	Comparison	PC1 Bonferroni Adjusted P-value	PC2 Bonferroni Adjusted P-value	PC3 Bonferroni Adjusted P-value
	(Intercept)	0.149981	< 2e-16	0.428459
	Brown	0.000444	< 2e-16	0.057306
	Gray	0.927014	5.76e-08	0.104949
	Green	0.230032	8.99e-13	0.000805
	Yellow	0.528425	< 2e-16	0.657298
LMM Post-hoc Tukey Test:	Comparison	PC1 Bonferroni Adjusted P-value	PC2 Bonferroni Adjusted P-value	PC3 Bonferroni Adjusted P-value
	blue - brown	0.0035	<.0001	0.3125
	blue - gray	1	<.0001	0.4801
	blue - green	0.7497	<.0001	0.0063
	blue - yellow	0.9701	<.0001	0.992
	brown - gray	<.0001	<.0001	0.9333
	brown - green	0.0005	<.0001	<.0001
	brown - yellow	<.0001	<.0001	0.0248
	gray - green	0.0843	0.0001	<.0001
	gray - yellow	0.7772	<.0001	0.1206
	green - yellow	0.0126	<.0001	<.0001
Kruskal-Wallis Test:	Comparison (Species)	PC 1 Bonferroni Adjusted P-value	PC 2 Bonferroni Adjusted P-value	PC 3 Bonferroni Adjusted P-value
	Acinonyx_jubatus	4.37326e-22	1	1.73397e-15
	Caracal_caracal	0	0	0
	Catopuma_temminckii	0	1.89503e-164	3.27971e-74
	Herpailurus_yagouaroundi	1.08741e-106	2.60976e-132	1.9582e-89
	Leopardus_colocola_pajeros	1.91741e-53	1.12266e-105	1.03908e-12
	Leopardus_geoffroyi	0	0	0
	Leopardus_jacobita	1.68653e-144	1.23534e-295	0
	Leopardus_pardalis_pardalis	4.33648e-252	0	0
	Leptailurus_serval	0	0	0
	Lynx_canadensis	0	0	5.8701e-151
	Lynx_lynx	0	6.30373e-277	0
	Lynx_rufus	1.29427e-44	0	1.59031e-125
	Otocolobus_manul	0	0	0
	Panthera_onca	0	0	0
	Prionailurus_bengalensis_bengalensis	0	0	0
	Prionailurus_bengalensis_iriomotensis	1.1511e-163	3.69879e-21	0
	Prionailurus_planiceps	1.12367e-135	0	0
	Prionailurus_rubiginosus	1.06982e-161	0	0
	Prionailurus_viverrinus	0	0	0
	Puma_concolor	0	0	0
	Lynx_pardinus	0	0	5.84058e-226
	Felis_lybica_cafra	0	0	0
	Felis_lybica_ornata	6.61925e-100	1.9395e-85	7.41479e-110
	Felis_nigripes	0.542767	1.21283e-88	0
	Felis_bieti	1.14761e-65	4.21921e-115	1.74668e-37
	Felis_chaus_affinis	2.01064e-125	7.22001e-259	0
	Felis_chaus_chaus	2.20587e-87	3.68633e-53	1.1548e-222
	Felis_lybica_lybica	8.18646e-71	2.61734e-123	4.52925e-112
	Felis_margarita	5.78902e-91	6.15118e-63	1.55688e-82
	Felis_silvestris	0	0	7.98042e-160
	Neofelis_diardi	0.000325629	8.28069e-55	3.16545e-76
	Neofelis_nebulosa	1.15073e-18	3.14165e-225	7.50948e-36
	Panthera_leo_leo	8.76224e-99	7.14266e-39	1.20077e-154
	Panthera_pardus_fusca	0.00639564	1.29586e-51	1
	Panthera_pardus_orientalis	0	0	0
	Panthera_tigris_sondaica	0	0	0
	Panthera_tigris_tigris_altaica	9.96256e-61	9.51014e-267	8.97533e-45
	Panthera_tigris_tigris_amoyensis	0.000414933	5.70813e-64	6.01371e-18
	Panthera_tigris_tigris_corbetti	0.00578855	3.61721e-11	2.35352e-46
	Panthera_tigris_tigris_jacksoni	6.73981e-71	6.31066e-185	3.97119e-28
	Panthera_uncia	0	0	0
	Panthera_tigris_tigris_tigris	5.671e-41	9.53563e-162	8.9685e-17
Mann-Whitney-Wilcoxon tests, two-sided:	Species	Comparison	PC 1 Bonferroni Adjusted P-value	PC 2 Bonferroni Adjusted P-value	PC 3 Bonferroni Adjusted P-value
	Acinonyx_jubatus	yellow-brown	9.68624e-22	1	3.84037e-15
	Caracal_caracal	gray-brown	0	0	0
	Caracal_caracal	green-brown	0	0	0
	Caracal_caracal	green-gray	2.13182e-22	2.5038e-220	3.76359e-129
	Catopuma_temminckii	gray-brown	0	4.1973e-164	7.26357e-74
	Herpailurus_yagouaroundi	gray-brown	2.41076e-106	5.7866e-132	4.34085e-89
	Leopardus_colocola_pajeros	gray-brown	4.24726e-53	2.48716e-105	2.30125e-12
	Leopardus_geoffroyi	gray-brown	7.13575e-117	1.85709e-304	7.37199e-68
	Leopardus_geoffroyi	green-brown	4.09455e-305	1.56563e-09	0
	Leopardus_geoffroyi	green-gray	0	0	0
	Leopardus_jacobita	green-brown	3.73611e-144	2.73715e-295	0
	Leopardus_pardalis_pardalis	gray-brown	9.99943e-254	0	2.19257e-221
	Leopardus_pardalis_pardalis	green-brown	9.96758e-05	0	0
	Leopardus_pardalis_pardalis	green-gray	1.88607e-206	0	0
	Leptailurus_serval	gray-brown	0	0	0
	Lynx_canadensis	yellow-brown	0	0	1.30014e-150
	Lynx_lynx	gray-brown	6.58612e-39	7.56165e-21	7.83342e-38
	Lynx_lynx	green-brown	2.96547e-266	2.64839e-222	0
	Lynx_lynx	green-gray	6.61196e-27	3.43883e-37	1.97931e-41
	Lynx_lynx	yellow-brown	0	4.25757e-206	5.32257e-52
	Lynx_lynx	yellow-gray	1	2.29773e-39	5.49445e-20
	Lynx_lynx	yellow-green	2.72933e-279	0.000394468	0
	Lynx_rufus	gray-brown	2.86632e-44	0	3.52227e-125
	Otocolobus_manul	green-gray	0	6.24763e-18	6.11368e-134
	Otocolobus_manul	yellow-gray	6.97513e-113	0	0
	Otocolobus_manul	yellow-green	0	0	0
	Panthera_onca	green-gray	1.8721e-88	7.14743e-14	1.45448e-89
	Panthera_onca	yellow-gray	0	0	0
	Panthera_onca	yellow-green	2.30862e-13	1.20185e-22	7.97877e-86
	Prionailurus_bengalensis_bengalensis	gray-brown	0	0	0
	Prionailurus_bengalensis_bengalensis	yellow-brown	0	1.55379e-80	1.2647e-09
	Prionailurus_bengalensis_bengalensis	yellow-gray	5.32331e-30	0	1.87848e-120
	Prionailurus_bengalensis_iriomotensis	yellow-brown	2.54938e-163	8.19078e-21	0
	Prionailurus_planiceps	gray-brown	2.48823e-135	0	0
	Prionailurus_rubiginosus	gray-brown	1.02601e-08	0	1
	Prionailurus_rubiginosus	green-brown	1.09399e-81	9.34729e-11	6.45654e-88
	Prionailurus_rubiginosus	green-gray	1.58268e-53	1.73498e-189	1.21998e-88
	Prionailurus_rubiginosus	yellow-brown	7.3271e-108	2.51727e-188	0
	Prionailurus_rubiginosus	yellow-gray	2.30555e-32	0	1.65215e-237
	Prionailurus_rubiginosus	yellow-green	4.90188e-13	1.73459e-75	1.50124e-05
	Prionailurus_viverrinus	green-gray	0	0	0
	Puma_concolor	gray-brown	0	4.22536e-244	1.02081e-280
	Puma_concolor	yellow-brown	1.21903e-148	0	4.0993e-206
	Puma_concolor	yellow-gray	0	0	0
	Lynx_pardinus	gray-brown	9.72217e-155	0	7.27786e-90
	Lynx_pardinus	green-brown	3.32467e-16	1.30222e-48	4.19396e-161
	Lynx_pardinus	green-gray	5.27171e-24	6.16002e-67	1.41481e-91
	Lynx_pardinus	yellow-brown	1.70745e-242	2.37916e-186	4.56435e-52
	Lynx_pardinus	yellow-gray	8.38102e-63	9.17315e-246	1
	Lynx_pardinus	yellow-green	2.92843e-91	1.95806e-131	4.66334e-31
	Felis_lybica_cafra	gray-brown	9.59839e-187	6.10042e-224	4.88362e-28
	Felis_lybica_cafra	green-brown	7.63279e-182	0	0
	Felis_lybica_cafra	green-gray	9.05256e-101	1.20436e-179	3.98273e-184
	Felis_lybica_cafra	yellow-brown	4.33061e-45	8.65292e-39	0.0940683
	Felis_lybica_cafra	yellow-gray	0.0655752	3.69409e-50	4.31229e-07
	Felis_lybica_cafra	yellow-green	2.27973e-12	4.1413e-46	1.73633e-36
	Felis_lybica_ornata	green-gray	1.46628e-99	4.2962e-85	1.64254e-109
	Felis_nigripes	yellow-green	1	2.68619e-88	0
	Felis_bieti	gray-blue	2.5482e-65	9.37683e-115	3.87579e-37
	Felis_chaus_affinis	green-gray	4.45565e-125	1.60053e-258	0
	Felis_chaus_chaus	green-gray	4.88882e-87	8.16835e-53	2.56072e-222
	Felis_lybica_lybica	green-gray	1.35865e-61	1.02923e-98	3.76611e-104
	Felis_lybica_lybica	yellow-gray	1	4.16858e-47	1.32943e-46
	Felis_lybica_lybica	yellow-green	2.23873e-26	9.64212e-35	1
	Felis_margarita	green-gray	1.28236e-90	1.36249e-62	3.44866e-82
	Felis_silvestris	gray-blue	0	0	1.17161e-05
	Felis_silvestris	green-blue	0	0	1.28236e-75
	Felis_silvestris	green-gray	1.06352e-46	4.0943e-60	2.6959e-184
	Neofelis_diardi	gray-brown	0.000721638	1.83857e-54	7.03167e-76
	Neofelis_nebulosa	gray-brown	2.54959e-18	6.971e-225	1.66421e-35
	Panthera_leo_leo	yellow-brown	1.94348e-98	1.58327e-38	2.66446e-154
	Panthera_pardus_fusca	gray-blue	0.0141785	2.8817e-51	1
	Panthera_pardus_orientalis	gray-blue	0	8.00409e-110	0
	Panthera_pardus_orientalis	green-blue	0	0	2.438e-105
	Panthera_pardus_orientalis	green-gray	1.45441e-45	0	0
	Panthera_pardus_orientalis	yellow-blue	1.68116e-244	0	0
	Panthera_pardus_orientalis	yellow-gray	0	0	1.20675e-09
	Panthera_pardus_orientalis	yellow-green	0	0	0
	Panthera_tigris_sondaica	green-gray	4.89196e-58	1.03255e-73	2.71382e-52
	Panthera_tigris_sondaica	yellow-gray	1	1.05882e-92	2.76014e-62
	Panthera_tigris_sondaica	yellow-green	0	0	0
	Panthera_tigris_tigris_altaica	yellow-gray	2.20642e-60	2.10666e-266	1.98772e-44
	Panthera_tigris_tigris_amoyensis	yellow-gray	0.000919552	1.26771e-63	1.33374e-17
	Panthera_tigris_tigris_corbetti	yellow-gray	0.0128208	8.01311e-11	5.21597e-46
	Panthera_tigris_tigris_jacksoni	gray-blue	2.81119e-30	7.99504e-29	1.09422e-27
	Panthera_tigris_tigris_jacksoni	yellow-blue	0.000168083	3.18602e-49	2.17685e-28
	Panthera_tigris_tigris_jacksoni	yellow-gray	2.52375e-45	1.3443e-161	1
	Panthera_uncia	gray-blue	4.75147e-279	0	0
	Panthera_uncia	green-blue	0	1.11268e-119	0
	Panthera_uncia	green-gray	0	2.40252e-61	0
	Panthera_tigris_tigris_tigris	yellow-gray	1.25616e-40	2.11292e-161	1.98633e-16
