## Supplemental Table 2 for "Evolutionary Insights Into Felidae Iris Color Through Ancestral State Reconstruction"

### Sheet: Supplementary Table 2
Scientific Name	Common Name	Number of Images
Acinonyx_jubatus	Cheetah	7
Caracal_aurata	African Golden Cat	3
Caracal_caracal	Caracal	5
Catopuma_badia	Bay Cat	4
Catopuma_temminckii	Asian Golden Cat	4
Crocuta_crocuta	Spotted Hyena	5
Felis_bieti	Chinese Mountain Cat	5
Felis_chaus_affinis	Jungle Cat (Subspecies)	4
Felis_chaus_chaus	Jungle Cat	4
Felis_lybica_cafra	Southern African Wildcat	8
Felis_lybica_lybica	African Wildcat	5
Felis_lybica_ornata	Asiatic Wildcat	5
Felis_margarita	Sand Cat	5
Felis_nigripes	Black-footed Cat	7
Felis_silvestris	European Wildcat	6
Genetta_genetta	Common Genet	5
Herpailurus_yagouaroundi	Jaguarundi	5
Leopardus_colocola_pajeros	Pampas Cat	5
Leopardus_geoffroyi	Geoffroy's Cat	6
Leopardus_guigna	Kodkod	5
Leopardus_guttulus	Southern Tiger Cat	3
Leopardus_jacobita	Andean Mountain Cat	5
Leopardus_pardalis_pardalis	Ocelot	5
Leopardus_tigrinus	Oncilla	5
Leopardus_wiedii	Margay	4
Leptailurus_serval	Serval	5
Lynx_canadensis	Canada Lynx	5
Lynx_lynx	Eurasian Lynx	7
Lynx_pardinus	Iberian Lynx	9
Lynx_rufus	Bobcat	5
Neofelis_diardi	Sunda Clouded Leopard	3
Neofelis_nebulosa	Clouded Leopard	5
Otocolobus_manul	Pallas's Cat	5
Panthera_leo_leo	African Lion	5
Panthera_leo_melanochaita	Southern Lion	5
Panthera_onca	Jaguar	6
Panthera_pardus_fusca	Indian Leopard	6
Panthera_pardus_orientalis	Amur Leopard	7
Panthera_pardus_tulliana	Persian Leopard	4
Panthera_tigris_sondaica	Sumatran Tiger	5
Panthera_tigris_tigris_altaica	Siberian Tiger	5
Panthera_tigris_tigris_amoyensis	South China Tiger	6
Panthera_tigris_tigris_corbetti	Indochinese Tiger	5
Panthera_tigris_tigris_jacksoni	Malayan Tiger	8
Panthera_tigris_tigris_tigris	Bengal Tiger	7
Panthera_uncia	Snow Leopard	5
Pardofelis_marmorata	Marbled Cat	5
Prionailurus_bengalensis_bengalensis	Leopard Cat	4
Prionailurus_bengalensis_iriomotensis	Iriomote Cat	5
Prionailurus_javanensis	Sunda Leopard Cat	5
Prionailurus_planiceps	Flat-headed Cat	5
Prionailurus_rubiginosus	Rusty-spotted Cat	6
Prionailurus_viverrinus	Fishing Cat	4
Prionodon_linsang	Banded Linsang	3
Puma_concolor	Cougar	5
Vulpes_zerda	Fennec Fox	5
