## Supplemental Table 3 for "Evolutionary Insights Into Felidae Iris Color Through Ancestral State Reconstruction"

### Sheet: Supplementary Table 3
All Colors (Main Phylogeny)
Model	For brown:	loglik	df	AIC	weight	For green:	loglik	df	AIC	weight	For yellow:	loglik	df	AIC	weight	For gray:	loglik	df	AIC	weight	For blue:	loglik	df	AIC	weight
MKmodel er		-22.5697	1	47.1394	0.139258		-28.4186	1	58.8372	0.225811		-24.8115	1	51.623	0.16323		-28.4139	1	58.8278	0.053939		-15.8542	1	33.7084	0.0312011
absent->present only		-26.3275	1	54.6551	0.00324953		-51.6032	1	105.206	1.92661e-11		-35.0182	1	72.0364	6.02696e-06		-47.9287	1	97.8574	1.80609e-10		-16.2063	1	34.4125	0.021941
present->absent only		-28.8308	1	59.6615	0.000265873		-38.1632	1	78.3264	1.32343e-05		-27.0321	1	56.0643	0.0177169		-31.5283	1	65.0565	0.00239532		-20.1811	1	42.3622	0.000412105
4 state er		-22.1657	2	48.3315	0.0767315		-28.4186	2	60.8372	0.0830712		-24.5334	2	53.0668	0.0793009		-26.4977	2	56.9955	0.134832		-13.583	2	31.1661	0.111228
present hidden state er		-21.1626	2	46.3253	0.209222		-28.4186	2	60.8372	0.0830712		-24.8115	2	53.623	0.0600488		-26.2879	2	56.5758	0.166312		-15.2711	2	34.5423	0.020563
absent hidden state er		-22.5693	2	49.1385	0.0512532		-27.6598	2	59.3197	0.177406		-23.5303	2	51.0606	0.216233		-28.4139	2	60.8278	0.0198431		-13.5345	2	31.069	0.116762
6 state er		-22.3591	2	48.7183	0.0632378		-28.4186	2	60.8372	0.0830712		-24.687	2	53.374	0.0680119		-26.8804	2	57.7609	0.0919582		-13.7697	2	31.5393	0.0922933
gamma er		-22.2358	2	48.4716	0.0715385		-28.4186	2	60.8372	0.083071		-24.8119	2	53.6239	0.0600231		-27.2178	2	58.4356	0.0656266		-14.1669	2	32.3339	0.0620345
MKmodel ard		-21.0581	2	46.1163	0.23227		-27.8185	2	59.6369	0.151384		-23.6411	2	51.2822	0.193556		-26.2865	2	56.573	0.16655		-12.5127	2	29.0253	0.324394
4 state ard		-21.0554	6	54.1108	0.00426583		-27.3478	6	66.6956	0.00443917		-23.2404	6	58.4808	0.00529236		-24.1258	6	60.2516	0.0264691		-12.3995	6	36.7989	0.0066536
present hidden ard		-21.0473	4	50.0947	0.0317758		-27.8185	4	63.6369	0.0204876		-23.6411	4	55.2822	0.0261952		-26.2827	4	60.5655	0.0226246		-12.5127	4	33.0253	0.0439019
absent hidden ard		-21.0581	4	50.1163	0.0314343		-27.36	4	62.72	0.0324037		-23.2404	4	54.4808	0.0391055		-24.1671	4	56.3342	0.187669		-12.3995	4	32.7989	0.0491638
6state ard		-21.0473	10	62.0947	7.87642e-05		-27.3387	10	74.6774	8.20503e-05		-23.206	10	66.4119	0.00010033		-24.0701	10	68.1403	0.000512552		-12.3989	10	44.7978	0.000121937
gamma ard		-21.0585	3	48.117	0.0854189		-27.8185	3	61.637	0.0556886		-23.6414	3	53.2829	0.0711806		-26.2865	3	58.573	0.0612681		-12.5127	3	31.0255	0.11933
Most Common Colors (Main Phylogeny)
Model	For brown:	loglik	df	AIC	weight	For green:	loglik	df	AIC	weight	For yellow:	loglik	df	AIC	weight	For gray:	loglik	df	AIC	weight	For blue:	loglik	df	AIC	weight
MKmodel er		-24.9263	1	51.8526	0.266863		-21.9859	1	45.9718	0.0400628		-23.4993	1	48.9986	0.0549228		-28.3081	1	58.6162	0.230243		-12.0288	1	26.0577	0.0240447
absent->present only		-34.2733	1	70.5465	2.32781e-05		-30.1454	1	62.2909	1.14576e-05		-28.5844	1	59.1688	0.000339885		-46.1099	1	94.2199	4.27516e-09		-12.1736	1	26.3471	0.0208047
present->absent only		-31.1806	1	64.3612	0.000512958		-25.1254	1	52.2508	0.00173486		-25.839	1	53.678	0.00529224		-35.2413	1	72.4826	0.000224461		-21.0608	1	44.1215	2.87408e-06
4 state er		-24.881	2	53.7621	0.102717		-20.7712	2	45.5425	0.0496547		-23.0195	2	50.039	0.0326455		-28.2816	2	60.5632	0.0869755		-10.6937	2	25.3875	0.0336166
present hidden state er		-24.6673	2	53.3346	0.127194		-21.9641	2	47.9282	0.0150633		-23.4992	2	50.9983	0.0202077		-28.3081	2	60.6162	0.0847018		-11.3707	2	26.7414	0.0170827
absent hidden state er		-24.9263	2	53.8526	0.0981733		-20.6544	2	45.3088	0.0558097		-21.1075	2	46.215	0.220908		-27.8969	2	59.7937	0.127788		-10.6356	2	25.2711	0.0356299
6 state er		-24.9263	2	53.8526	0.0981733		-20.8144	2	45.6287	0.0475589		-23.1625	2	50.325	0.0282969		-28.3081	2	60.6162	0.0847018		-11.362	2	26.724	0.0172319
gamma er		-24.9266	2	53.8532	0.0981412		-20.74	2	45.48	0.0512316		-22.8945	2	49.7889	0.0369939		-27.4944	2	58.9887	0.191114		-11.184	2	26.368	0.0205888
MKmodel ard		-24.6238	2	53.2476	0.132851		-19.0402	2	42.0804	0.280384		-20.6168	2	45.2336	0.360829		-28.3035	2	60.607	0.0850942		-7.99126	2	19.9825	0.501447
4 state ard		-24.2845	6	60.5689	0.00341632		-19.0402	6	50.0803	0.00513547		-20.5734	6	53.1467	0.00690247		-27.4402	6	66.8804	0.00369514		-7.99125	6	27.9825	0.00918432
present hidden ard		-24.4313	4	56.8625	0.0217966		-19.0402	4	46.0804	0.0379459		-20.6168	4	49.2336	0.0488329		-28.3035	4	64.607	0.0115162		-7.99125	4	23.9825	0.0678635
absent hidden ard		-24.3876	4	56.7751	0.0227704		-18.8693	4	45.7385	0.045018		-20.5734	4	49.1467	0.0510027		-27.6116	4	63.2231	0.0230042		-7.99125	4	23.9825	0.0678635
6state ard		-24.2845	10	68.5689	6.25721e-05		-18.8693	10	57.7385	0.00011159		-20.5734	10	61.1467	0.000126423		-27.6116	10	75.2231	5.70216e-05		-7.99126	10	35.9825	0.000168217
gamma ard		-25.2059	3	56.4119	0.0273052		-17.7621	3	41.5242	0.370277		-20.6171	3	47.2343	0.132699		-27.4862	3	60.9724	0.0708843		-7.99126	3	21.9825	0.184472
All Colors ("Full" Phylogeny with Subspecies)
Model	For brown:	loglik	df	AIC	weight	For green:	loglik	df	AIC	weight	For yellow:	loglik	df	AIC	weight	For gray:	loglik	df	AIC	weight	For blue:	loglik	df	AIC	weight
MKmodel er		-27.8179	1	57.6359	0.152434		-38.5338	1	79.0677	0.0812984		-36.6736	1	75.3472	0.138231		-36.6428	1	75.2856	0.0354518		-27.0137	1	56.0274	0.000437471
absent->present only		-32.2706	1	66.5412	0.0017755		-66.0467	1	134.093	9.14945e-14		-61.2054	1	124.411	3.06597e-12		-60.4834	1	122.967	1.56968e-12		-28.4279	1	58.8557	0.000106362
present->absent only		-57.9631	1	117.926	1.23375e-14		-53.4667	1	108.933	2.65966e-08		-43.0549	1	88.1097	0.000234023		-42.6838	1	87.3676	8.43462e-05		-34.2064	1	70.4129	3.28986e-07
4 state er		-27.4135	2	58.8269	0.0840337		-38.5338	2	81.0677	0.029908		-36.1672	2	76.3345	0.0843756		-34.2929	2	72.5859	0.136731		-21.7482	2	47.4964	0.0311486
present hidden state er		-26.6795	2	57.3591	0.175065		-38.5338	2	81.0677	0.029908		-36.6736	2	77.3472	0.0508523		-33.904	2	71.808	0.201743		-26.8606	2	57.7212	0.000187558
absent hidden state er		-27.8155	2	59.6309	0.0562168		-36.6666	2	77.3332	0.193513		-34.965	2	73.93	0.280762		-36.3605	2	76.7209	0.0172968		-21.5768	2	47.1536	0.0369717
6 state er		-27.618	2	59.2361	0.0684878		-38.5338	2	81.0677	0.029908		-35.9685	2	75.9369	0.10293		-34.5302	2	73.0603	0.107855		-22.0328	2	48.0655	0.0234341
gamma er		-26.748	2	57.4961	0.163473		-36.8814	2	77.7627	0.156117		-36.6737	2	77.3475	0.0508442		-34.9965	2	73.993	0.0676583		-24.0105	2	52.0211	0.00324272
MKmodel ard		-26.6551	2	57.3102	0.179396		-36.6094	2	77.2189	0.204901		-35.7716	2	75.5431	0.12533		-34.3391	2	72.6782	0.130564		-19.0216	2	42.0432	0.475961
4 state ard		-26.6114	6	65.2228	0.00343243		-35.4595	6	82.919	0.0118516		-33.9548	6	79.9095	0.0141223		-32.0204	6	76.0409	0.0243011		-18.075	6	48.15	0.0224653
present hidden ard		-26.6114	4	61.2228	0.0253624		-35.4852	4	78.9704	0.085349		-35.7716	4	79.5431	0.0169616		-34.3391	4	76.6782	0.0176699		-19.0216	4	46.0432	0.0644143
absent hidden ard		-26.655	4	61.3101	0.0242798		-36.4867	4	80.9734	0.0313521		-34.1139	4	76.2278	0.0889976		-32.0204	4	72.0409	0.179562		-18.075	4	44.15	0.165997
6state ard		-26.5835	10	73.167	6.46462e-05		-35.4601	10	90.9202	0.000216941		-33.9548	10	87.9095	0.000258659		-31.9504	10	83.9007	0.00047741		-18.0322	10	56.0644	0.000429449
gamma ard		-26.6554	3	59.3107	0.0659786		-35.9506	3	77.9012	0.145677		-35.7717	3	77.5434	0.0461005		-33.8214	3	73.6428	0.0806053		-19.021	3	44.042	0.175204
